# RNA sequencing demonstrates *ex vivo* neocortical transcriptomic changes induced by epileptiform activity in male and female mice

**DOI:** 10.1101/2023.11.20.567411

**Authors:** Alec J. Vaughan, Laura J. McMeekin, Kutter Hine, Isaac W. Stubbs, Neela K. Codadu, Simon Cockell, Jonathon T. Hill, Rita Cowell, Andrew J Trevelyan, R. Ryley Parrish

## Abstract

Seizures are generally associated with epilepsy but may also be a symptom of many other neurological conditions. A hallmark of a seizure is the intensity of the local neuronal activation, which can drive large-scale gene transcription changes. Such changes in the transcriptional profile are likely to alter neuronal function, thereby contributing to the pathological process. Therefore, there is a strong clinical imperative to characterie how gene expression is changed by seizure activity. To this end, we developed a simplified *ex vivo* technique for studying seizure-induced transcriptional changes. We compared the RNA sequencing profile in mouse neocortical tissue that had up to 3 hours of epileptiform activity induced by 4-aminopyridine (4AP), relative to control brain slices not exposed to the drug. We identified over 100 genes with significantly altered expression after 4AP treatment, including multiple genes involved in MAPK, TNF, and neuroinflammatory signalling pathways, all of which have been linked to epilepsy previously. Notably, the patterns in male and female brain slices were almost identical. Various immediate early genes were among those showing the largest upregulation. The set of down-regulated genes included ones that might be expected either to increase or to decrease neuronal excitability. In summary, we found the seizure-induced transcriptional profile to be complex, but the changes aligned well with an analysis of published epilepsy-associated genes. We discuss how simple models may provide new angles for investigating seizure-induced transcriptional changes.

**Significance Statement:** It is well-established that strong neuronal activation results in large-scale transcriptomic changes. Understanding this process is of particular importance in epilepsy, which is characterized by paroxysmal pathological discharges. The complexity of *in vivo* activity patterns, however, present many difficulties for interpretation of the transcriptional changes. In contrast, *ex vivo* seizure models provide better experimental control and quantification of activity patterns, with lower welfare impact. Importantly, we now show that these models also replicate the transcriptional patterns previously reported in chronic human and animal epilepsy, thus validating their use in these kinds of study.
