## Supplementary File 2 for "RNA sequencing demonstrates *ex vivo* neocortical transcriptomic changes induced by epileptiform activity in male and female mice"

### Sheet: Sheet1
	Names	baseMean	log2FoldChange	lfcSE	stat	pvalue	padj
ENSMUSG00000045903	Npas4	6665.66	4.14526	0.279765	-14.8169	1.14e-49	2.01e-45
ENSMUSG00000024190	Dusp1	4509.98	1.28442	0.0967475	-13.276	3.19e-40	2.82e-36
ENSMUSG00000021250	Fos	10963.4	1.75531	0.140011	-12.5369	4.69e-36	2.76e-32
ENSMUSG00000071341	Egr4	4230.2	2.6734	0.223579	-11.9573	5.95e-33	2.63e-29
ENSMUSG00000052837	Junb	6077.21	1.67146	0.140808	-11.8705	1.68e-32	5.95e-29
ENSMUSG00000021453	Gadd45g	1860.28	2.42426	0.217742	-11.1337	8.6e-29	2.53e-25
ENSMUSG00000037868	Egr2	420.633	1.71792	0.155369	-11.0571	2.03e-28	5.12e-25
ENSMUSG00000039910	Cited2	744.631	1.30818	0.122383	-10.6892	1.14e-26	2.53e-23
ENSMUSG00000023034	Nr4a1	4266.7	1.91422	0.185828	-10.301	6.97e-25	1.37e-21
ENSMUSG00000028195	Cyr61	2964.33	2.02175	0.202154	-10.001	1.51e-23	2.67e-20
ENSMUSG00000019960	Dusp6	2461.59	1.22787	0.124962	-9.82591	8.71e-23	1.4e-19
ENSMUSG00000020423	Btg2	1189.85	1.52486	0.156619	-9.73613	2.11e-22	2.87e-19
ENSMUSG00000053560	Ier2	949.512	1.1534	0.118439	-9.73832	2.07e-22	2.87e-19
ENSMUSG00000026360	Rgs2	1118.31	1.40886	0.146282	-9.63111	5.91e-22	7.46e-19
ENSMUSG00000038530	Rgs4	9266.2	0.794694	0.0830896	-9.5643	1.13e-21	1.33e-18
ENSMUSG00000035283	Adrb1	627.213	1.10783	0.120605	-9.18559	4.09e-20	4.52e-17
ENSMUSG00000003545	Fosb	998.08	1.36014	0.150215	-9.05464	1.37e-19	1.42e-16
ENSMUSG00000018648	Dusp14	1730.61	0.732493	0.084737	-8.6443	5.41e-18	5.32e-15
ENSMUSG00000032501	Trib1	874.384	1.01683	0.124041	-8.19752	2.45e-16	2.28e-13
ENSMUSG00000043415	Otud1	859.552	1.27536	0.156389	-8.15505	3.49e-16	3.08e-13
ENSMUSG00000106375	Gm43361	156.429	1.58601	0.194861	-8.13918	3.98e-16	3.35e-13
ENSMUSG00000037266	Rsrp1	3281.59	0.56113	0.0727156	-7.71678	1.19e-14	9.58e-12
ENSMUSG00000113076	Gm47088	62.2979	2.56892	0.333761	-7.69689	1.39e-14	1.07e-11
ENSMUSG00000059991	Nptx2	1341.71	1.03039	0.134985	-7.63337	2.29e-14	1.68e-11
ENSMUSG00000005483	Dnajb1	1146.37	1.01409	0.133169	-7.61508	2.64e-14	1.86e-11
ENSMUSG00000034936	Arl4d	442.22	2.00955	0.272793	-7.3666	1.75e-13	1.19e-10
ENSMUSG00000087006	Gm13889	1142.59	1.61626	0.220407	-7.33308	2.25e-13	1.47e-10
ENSMUSG00000085609	1700016P03Rik	97.527	2.0717	0.284904	-7.27157	3.55e-13	2.24e-10
ENSMUSG00000052684	Jun	4526.33	0.890315	0.12522	-7.11001	1.16e-12	7.07e-10
ENSMUSG00000076431	Sox4	607.867	0.637542	0.0923028	-6.90707	4.95e-12	2.91e-09
ENSMUSG00000038418	Egr1	10218.9	1.25588	0.184824	-6.79498	1.08e-11	6.18e-09
ENSMUSG00000048482	Bdnf	531.607	0.833713	0.124445	-6.69944	2.09e-11	1.16e-08
ENSMUSG00000037573	Tob1	538.331	0.758325	0.113281	-6.6942	2.17e-11	1.16e-08
ENSMUSG00000035329	Fbxo33	959.822	0.641048	0.0978412	-6.55192	5.68e-11	2.95e-08
ENSMUSG00000022602	Arc	8172.4	2.445	0.374629	-6.52646	6.73e-11	3.4e-08
ENSMUSG00000032487	Ptgs2	963.803	1.49039	0.228787	-6.51433	7.3e-11	3.58e-08
ENSMUSG00000035828	Pim3	1468.05	0.789385	0.121537	-6.49502	8.3e-11	3.97e-08
ENSMUSG00000034765	Dusp5	400.447	0.981495	0.153794	-6.38188	1.75e-10	8.14e-08
ENSMUSG00000105434	Gm43359	78.2068	1.4751	0.234324	-6.29513	3.07e-10	1.39e-07
ENSMUSG00000114448	C630044B11Rik	93.7853	2.01317	0.334066	-6.02628	1.68e-09	7.41e-07
ENSMUSG00000026628	Atf3	1048.18	0.783233	0.130266	-6.01255	1.83e-09	7.87e-07
ENSMUSG00000038894	Irs2	2427.11	0.591533	0.100125	-5.90794	3.46e-09	1.46e-06
ENSMUSG00000051495	Irf2bp2	384.621	1.08042	0.183788	-5.87866	4.14e-09	1.7e-06
ENSMUSG00000038550	Ciart	452.942	1.06679	0.181736	-5.86998	4.36e-09	1.75e-06
ENSMUSG00000056749	Nfil3	342.904	0.864239	0.151742	-5.69544	1.23e-08	4.83e-06
ENSMUSG00000028645	Slc2a1	1433.76	0.515724	0.0927462	-5.56059	2.69e-08	1.03e-05
ENSMUSG00000050711	Scg2	3155.97	0.477039	0.0864051	-5.52096	3.37e-08	1.27e-05
ENSMUSG00000034336	Ina	3066.99	0.435418	0.0801428	-5.43302	5.54e-08	2.04e-05
ENSMUSG00000024206	Rfx2	85.4424	-1.71537	0.317436	5.40384	6.52e-08	2.35e-05
ENSMUSG00000121250		51.6146	1.40992	0.261911	-5.38322	7.32e-08	2.53e-05
ENSMUSG00000027397	Slc20a1	1106.85	0.437373	0.0812958	-5.38003	7.45e-08	2.53e-05
ENSMUSG00000021268	Meg3	12261.8	0.325265	0.0603894	-5.38613	7.2e-08	2.53e-05
ENSMUSG00000029135	Fosl2	367.449	0.78716	0.146469	-5.37425	7.69e-08	2.56e-05
ENSMUSG00000003032	Klf4	330.405	0.637609	0.119225	-5.34793	8.9e-08	2.91e-05
ENSMUSG00002075338		18.9693	2.84564	0.537529	-5.29394	1.2e-07	3.85e-05
ENSMUSG00000034640	Tiparp	776.279	0.725232	0.13875	-5.22691	1.72e-07	5.44e-05
ENSMUSG00000020893	Per1	793.008	0.621158	0.120627	-5.1494	2.61e-07	8.1e-05
ENSMUSG00000019970	Sgk1	2070.24	0.720365	0.1414	-5.09451	3.5e-07	0.000106545
ENSMUSG00000051499	Zfp786	55.9481	-1.26531	0.250991	5.04126	4.62e-07	0.000138537
ENSMUSG00000032316	Clk3	825.59	0.415467	0.0830787	-5.00088	5.71e-07	0.000168104
ENSMUSG00000029641	Rasl11a	111.989	0.915948	0.183613	-4.98847	6.09e-07	0.000176329
ENSMUSG00000051451	Crebzf	423.107	0.472825	0.0951681	-4.96832	6.75e-07	0.000192522
ENSMUSG00000026034	Clk1	716.998	0.541347	0.109986	-4.92198	8.57e-07	0.000240352
ENSMUSG00000103906	Tigd5	141.402	-1.00557	0.20552	4.89283	9.94e-07	0.000274491
ENSMUSG00000022114	Spry2	132.753	0.811709	0.167697	-4.84033	1.3e-06	0.000352466
ENSMUSG00000037211	Spry1	314.689	0.672148	0.141321	-4.75619	1.97e-06	0.000528287
ENSMUSG00000061904	Slc25a3	5140.14	0.23591	0.050953	-4.62995	3.66e-06	0.000964837
ENSMUSG00000004661	Arid3b	133.387	0.981308	0.212538	-4.61709	3.89e-06	0.00101149
ENSMUSG00000072893	4933439C10Rik	292.405	0.6015	0.131551	-4.57236	4.82e-06	0.00123527
ENSMUSG00000017144	Rnd3	251.735	0.72108	0.159823	-4.51175	6.43e-06	0.00162334
ENSMUSG00000113183	Gm47664	22.2501	2.39104	0.533747	-4.47973	7.47e-06	0.00186047
ENSMUSG00000028248	Pnisr	1150.32	0.356216	0.080944	-4.40077	1.08e-05	0.00264784
ENSMUSG00000024042	Sik1	277.291	0.631141	0.144213	-4.37646	1.21e-05	0.00292042
ENSMUSG00000020491	2810021J22Rik	87.0927	-0.896702	0.205424	4.36514	1.27e-05	0.00303427
ENSMUSG00000091123	Gm17181	16.2529	-3.20084	0.736311	4.34713	1.38e-05	0.00321625
ENSMUSG00000097767	Miat	706.088	0.427986	0.0984658	-4.34654	1.38e-05	0.00321625
ENSMUSG00000029587	Zfp12	454.743	-0.507553	0.117277	4.32782	1.51e-05	0.00345666
ENSMUSG00000075224	Lrrc55	271.35	0.716945	0.166303	-4.31108	1.62e-05	0.00368122
ENSMUSG00000116358	AC161165.4	94.9812	0.839118	0.195278	-4.29705	1.73e-05	0.0038723
ENSMUSG00000105528	Gm43519	16.8779	2.107	0.494323	-4.2624	2.02e-05	0.00446809
ENSMUSG00000021765	Fst	72.8587	1.0265	0.241302	-4.25401	2.1e-05	0.00458171
ENSMUSG00000044349	Snhg11	10927.2	0.308324	0.072622	-4.2456	2.18e-05	0.00469885
ENSMUSG00000045174	Amer3	253.365	-0.538945	0.127722	4.21968	2.45e-05	0.00520949
ENSMUSG00000026814	Eng	236.203	0.58691	0.139435	-4.20918	2.56e-05	0.00539256
ENSMUSG00000108761	Atp6v0c-ps1	38.935	-1.92162	0.459911	4.17824	2.94e-05	0.00603728
ENSMUSG00000090877	Hspa1b	561.741	0.589438	0.141039	-4.17925	2.92e-05	0.00603728
ENSMUSG00000032355	Mlip	821.189	0.404223	0.0972979	-4.15449	3.26e-05	0.00662308
ENSMUSG00000022893	Adamts1	2504.47	0.442572	0.106703	-4.14768	3.36e-05	0.00674546
ENSMUSG00000036432	Siah2	391.788	0.460569	0.111817	-4.11895	3.81e-05	0.00755827
ENSMUSG00000114708	Gm30177	9.12283	3.56319	0.866912	-4.11021	3.95e-05	0.00776294
ENSMUSG00000051022	Hs3st1	242.966	0.580959	0.1427	-4.07118	4.68e-05	0.0090847
ENSMUSG00000091971	Hspa1a	320.598	0.555048	0.13792	-4.02443	5.71e-05	0.010972
ENSMUSG00000034165	Ccnd3	326.331	0.489805	0.121829	-4.02043	5.81e-05	0.0110398
ENSMUSG00000037465	Klf10	894.016	-0.572344	0.143025	4.00172	6.29e-05	0.0118237
ENSMUSG00000039220	Ppp1r10	769.395	-0.371328	0.0928686	3.99843	6.38e-05	0.011863
ENSMUSG00000000078	Klf6	1720.44	0.355491	0.0893202	-3.97996	6.89e-05	0.0125587
ENSMUSG00000022389	Tef	3644.6	-0.282251	0.0708854	3.98179	6.84e-05	0.0125587
ENSMUSG00000031103	Elf4	14.6318	-1.80998	0.456396	3.9658	7.31e-05	0.0129283
ENSMUSG00000058624	Gda	631.692	-0.435325	0.109655	3.96994	7.19e-05	0.0129283
ENSMUSG00000027499	Pkia	1765.39	-0.405043	0.102113	3.9666	7.29e-05	0.0129283
ENSMUSG00000066839	Ecsit	501.147	0.368807	0.0930595	-3.96313	7.4e-05	0.0129445
ENSMUSG00000081227	Gm13082	99.6883	-0.99819	0.252336	3.9558	7.63e-05	0.0132174
ENSMUSG00000037169	Mycn	105.155	0.824536	0.209051	-3.94418	8.01e-05	0.0137402
ENSMUSG00000030083	Abtb1	596.714	0.36849	0.0935053	-3.94085	8.12e-05	0.0137982
ENSMUSG00000097028	Ptgs2os	25.1517	1.46386	0.372576	-3.92903	8.53e-05	0.0143563
ENSMUSG00000028341	Nr4a3	229.179	0.720667	0.183577	-3.92568	8.65e-05	0.01442
ENSMUSG00000015757	Ppil4	479.587	-0.358883	0.0917212	3.91276	9.12e-05	0.0150721
ENSMUSG00000117518		15.3013	-2.63376	0.674293	3.90596	9.39e-05	0.0152178
ENSMUSG00000074909	Ranbp6	509.564	-0.368701	0.0943925	3.90604	9.38e-05	0.0152178
ENSMUSG00000085007	Gm11549	847.42	0.517064	0.132651	-3.89791	9.7e-05	0.0155892
ENSMUSG00000002083	Bbc3	60.7001	-0.931801	0.239427	3.8918	9.95e-05	0.0157019
ENSMUSG00000049649	Gpr3	137.164	0.706064	0.181389	-3.89254	9.92e-05	0.0157019
ENSMUSG00000051243	Islr2	187.374	-0.782991	0.202881	3.85936	0.000113683	0.0177808
ENSMUSG00000113326	Gm47586	76.4095	1.04204	0.270659	-3.85001	0.000118111	0.0183059
ENSMUSG00000072620	Slfn2	98.3379	-0.734161	0.190793	3.84795	0.000119112	0.0183059
ENSMUSG00000050890	Pdik1l	139.274	-0.646858	0.168642	3.8357	0.000125208	0.0187644
ENSMUSG00000020495	Smg8	180.708	-0.527142	0.137343	3.83815	0.000123965	0.0187644
ENSMUSG00000014846	Tppp3	463.34	-0.463734	0.120904	3.83556	0.00012528	0.0187644
ENSMUSG00000021598	Med10	409.422	0.439899	0.115619	-3.80472	0.000141963	0.0210845
ENSMUSG00000094955	Gm3699	11.0837	-3.03656	0.809522	3.75106	0.00017609	0.02551
ENSMUSG00000051439	Cd14	984.324	0.449415	0.119729	-3.75361	0.000174305	0.02551
ENSMUSG00000056211	R3hdm1	2147	0.332702	0.088647	-3.75312	0.000174651	0.02551
ENSMUSG00000080904	Gm11966	45.6515	-1.51727	0.40562	3.74061	0.000183571	0.0263774
ENSMUSG00000015605	Srf	349.223	0.488827	0.131354	-3.72144	0.00019809	0.0280083
ENSMUSG00000022055	Nefl	5553.45	0.37425	0.100565	-3.72148	0.00019806	0.0280083
ENSMUSG00000044471	Lncpint	99.5058	0.839243	0.225793	-3.71686	0.000201715	0.0282945
ENSMUSG00000044991	1110034G24Rik	76.4716	0.827136	0.223855	-3.69497	0.000219916	0.0306047
ENSMUSG00000056724	Nbeal2	73.4593	-0.828418	0.224461	3.6907	0.000223636	0.0308793
ENSMUSG00000081758	Gm11460	25.3397	-1.9315	0.523816	3.68737	0.000226585	0.0310439
ENSMUSG00000028004	Npy2r	40.6416	-1.19955	0.325998	3.67962	0.000233583	0.0317565
ENSMUSG00000067736	Gm10222	89.4549	-1.75695	0.478383	3.67268	0.000240022	0.0323828
ENSMUSG00000104585	4921511C10Rik	27.1831	1.34302	0.366285	-3.66659	0.000245805	0.0326643
ENSMUSG00000033430	Terf2ip	794.247	-0.328952	0.0897032	3.66711	0.000245304	0.0326643
ENSMUSG00000083270	Gm13498	21.3975	-2.03	0.554077	3.66375	0.000248554	0.0327831
ENSMUSG00000045991	Onecut2	29.2184	1.34128	0.366912	-3.65559	0.000256594	0.0330704
ENSMUSG00000105733	Gm42973	49.6845	-1.07374	0.293857	3.65397	0.000258216	0.0330704
ENSMUSG00000057706	Mex3b	135.752	0.689378	0.188626	-3.65473	0.000257456	0.0330704
ENSMUSG00000063576	Klhdc3	2281.82	0.248777	0.0680576	-3.6554	0.000256784	0.0330704
ENSMUSG00000046761	Fam83h	34.1077	-1.13227	0.31116	3.63888	0.000273829	0.0343974
ENSMUSG00000021647	Cartpt	118.228	0.806149	0.221506	-3.63939	0.000273283	0.0343974
ENSMUSG00000024112	Cacna1h	187.137	-0.698085	0.19187	3.63833	0.000274416	0.0343974
ENSMUSG00000075040	Zfp408	135.151	-0.565287	0.15625	3.61784	0.000297069	0.0369747
ENSMUSG00000014668	Chfr	199.601	0.453598	0.125503	-3.61423	0.000301238	0.0372314
ENSMUSG00000023004	Tuba1b	4119.2	0.271158	0.0752512	-3.60338	0.00031411	0.0385526
ENSMUSG00000090941	Gm17212	9.68399	2.73335	0.759692	-3.59797	0.000320715	0.0388241
ENSMUSG00000038290	Smg6	310.973	-0.454228	0.126236	3.59823	0.000320388	0.0388241
ENSMUSG00000053907	Mat2a	2913.36	0.266725	0.0742615	-3.5917	0.00032853	0.0394995
ENSMUSG00000114218	Gm47423	9.925	3.03729	0.848502	-3.57958	0.000344142	0.0402806
ENSMUSG00000107128	Gm42867	32.8255	-1.14064	0.31863	3.57982	0.000343826	0.0402806
ENSMUSG00000030616	Sytl2	847.57	0.468083	0.130596	-3.58419	0.00033812	0.0402806
ENSMUSG00000037428	Vgf	2543.34	0.334035	0.0932483	-3.58222	0.000340692	0.0402806
ENSMUSG00000063049	Ing2	359.617	0.43469	0.121991	-3.5633	0.000366227	0.0425836
ENSMUSG00000028086	Fbxw7	2048.68	0.248917	0.0699333	-3.55935	0.000371775	0.0429461
ENSMUSG00000028702	Rad54l	30.5786	-1.15335	0.324553	3.55367	0.000379896	0.0430403
ENSMUSG00000051652	Lrrc3	118.419	-0.695763	0.195726	3.55478	0.000378302	0.0430403
ENSMUSG00000010453	Kansl3	683.601	-0.350934	0.0987496	3.55378	0.000379744	0.0430403
ENSMUSG00000094910	D430019H16Rik	487.419	-0.465138	0.130958	3.5518	0.000382601	0.0430707
ENSMUSG00000022237	Ankrd33b	503.462	0.428377	0.120918	-3.54271	0.000396041	0.0437477
ENSMUSG00000045252	Zfp574	614.418	-0.384112	0.108408	3.5432	0.000395298	0.0437477
ENSMUSG00000020644	Id2	2434.52	0.334221	0.0942593	-3.54576	0.000391477	0.0437477
ENSMUSG00000005982	Naa60	1149.04	0.28226	0.0797972	-3.53722	0.000404365	0.0443897
ENSMUSG00000086894	Gm15708	11.3356	-1.93426	0.54789	3.53038	0.000414968	0.0452725
ENSMUSG00000031530	Dusp4	114.357	0.741793	0.210934	-3.51671	0.000436935	0.0471196
ENSMUSG00000041057	Wdr43	266.399	-0.38533	0.109619	3.51517	0.000439478	0.0471196
ENSMUSG00000049907	Rasl11b	1334.48	0.312497	0.0889059	-3.51491	0.000439896	0.0471196
ENSMUSG00000065537	Mir132	9.9711	2.62145	0.749448	-3.49784	0.000469039	0.0496395
ENSMUSG00000025905	Oprk1	138.701	-0.878117	0.250973	3.49884	0.000467282	0.0496395
