## Supplementary File 4 for "RNA sequencing demonstrates *ex vivo* neocortical transcriptomic changes induced by epileptiform activity in male and female mice"

### Sheet: Sheet0
Canonical Pathways	-log(B-H p-value)	Ratio	z-score	Molecules
Corticotropin Releasing Hormone Signaling	2.88	0.0395	2	BDNF,CACNA1H,FOS,JUN,NR4A1,PTGS2
Neurotrophin/TRK Signaling	2.88	0.0641	0.447	BDNF,FOS,JUN,SPRY1,SPRY2
cAMP-mediated signaling	2.88	0.0297	-1.89	ADRB1,DUSP1,DUSP4,DUSP6,OPRK1,RGS2,RGS4
G-Protein Coupled Receptor Signaling	2.83	0.0156	-0.905	ADRB1,DUSP1,DUSP4,DUSP6,FOS,GPR3,JUN,NPY2R,OPRK1,RGS2,RGS4
Activin Inhibin Signaling Pathway	2.38	0.0276	1.633	FOS,FOSB,FOSL2,FST,JUN,PTGS2
ERK/MAPK Signaling	2.38	0.0279	-0.816	DUSP1,DUSP4,DUSP6,ELF4,FOS,MYCN
Thyroid Cancer Signaling	2.24	0.0506	2	BDNF,FOS,IRS2,JUN
Circadian Rhythm Signaling	2.12	0.0224	#NUM!	ADRB1,BDNF,CACNA1H,CIART,NFIL3,PER1
MIF Regulation of Innate Immunity	2.12	0.0682	#NUM!	FOS,JUN,PTGS2
D-myo-inositol (1,4,5,6)-Tetrakisphosphate Biosynthesis	2.12	0.0278	#NUM!	DUSP1,DUSP14,DUSP4,DUSP5,DUSP6
D-myo-inositol (3,4,5,6)-tetrakisphosphate Biosynthesis	2.12	0.0278	#NUM!	DUSP1,DUSP14,DUSP4,DUSP5,DUSP6
3-phosphoinositide Degradation	2.12	0.0262	#NUM!	DUSP1,DUSP14,DUSP4,DUSP5,DUSP6
IGF-1 Signaling	2.12	0.0381	#NUM!	CCN1,FOS,IRS2,JUN
ABRA Signaling Pathway	2.12	0.0435	2	EGR1,FOS,FOSB,JUNB
Macrophage Alternative Activation Signaling Pathway	2.12	0.0265	0.447	DUSP1,FOS,IRS2,JUN,KLF4
Opioid Signaling Pathway	2.12	0.0214	-1	CACNA1H,EGR4,FOS,FOSB,OPRK1,RGS4
D-myo-inositol-5-phosphate Metabolism	2.1	0.0255	#NUM!	DUSP1,DUSP14,DUSP4,DUSP5,DUSP6
ILK Signaling	2.07	0.0249	2.236	FOS,IRS2,JUN,PTGS2,RND3
3-phosphoinositide Biosynthesis	2.06	0.0243	#NUM!	DUSP1,DUSP14,DUSP4,DUSP5,DUSP6
Role of Tissue Factor in Cancer	2.06	0.0242	2.236	CCN1,EGR1,FOS,JUN,PTGS2
Cholecystokinin/Gastrin-mediated Signaling	2.06	0.0336	2	FOS,JUN,PTGS2,RND3
HGF Signaling	1.91	0.0303	#NUM!	ELF4,FOS,JUN,PTGS2
Superpathway of Inositol Phosphate Compounds	1.9	0.0214	#NUM!	DUSP1,DUSP14,DUSP4,DUSP5,DUSP6
Role of PKR in Interferon Induction and Antiviral Response	1.9	0.0294	1	ATF3,FOS,Hspa1b,JUN
Thrombopoietin Signaling	1.87	0.0476	#NUM!	FOS,IRS2,JUN
Role of Chondrocytes in Rheumatoid Arthritis Signaling Pathway	1.87	0.0284	2	EGR1,FOS,JUN,PTGS2
CD40 Signaling	1.83	0.0448	#NUM!	FOS,JUN,PTGS2
GDNF Family Ligand-Receptor Interactions	1.68	0.0395	#NUM!	FOS,IRS2,JUN
CXCR4 Signaling	1.64	0.0238	#NUM!	EGR1,FOS,JUN,RND3
Huntington's Disease Signaling	1.63	0.0176	#NUM!	BDNF,DNAJB1,Hspa1b,JUN,SGK1
IL-17A Signaling in Gastric Cells	1.53	0.0769	#NUM!	FOS,JUN
p53 Signaling	1.49	0.0306	#NUM!	BBC3,GADD45G,JUN
GNRH Signaling	1.49	0.0209	#NUM!	CACNA1H,EGR1,FOS,JUN
Prolactin Signaling	1.49	0.0316	#NUM!	FOS,JUN,LRRC55
UVA-Induced MAPK Signaling	1.49	0.0306	#NUM!	FOS,JUN,TIPARP
S100 Family Signaling Pathway	1.49	0.0104	0.707	ADRB1,BDNF,CACNA1H,FOS,GPR3,JUN,NPY2R,OPRK1
Serotonin Receptor Signaling	1.47	0.0128	2.449	ADRB1,BDNF,CACNA1H,JUN,PTGS2,RND3
Myelination Signaling Pathway	1.47	0.0153	0.447	BDNF,EGR2,FOS,JUN,OPRK1
TNFR2 Signaling	1.46	0.0625	#NUM!	FOS,JUN
IL-8 Signaling	1.45	0.019	2	FOS,JUN,PTGS2,RND3
IL-13 Signaling Pathway	1.36	0.0259	#NUM!	DUSP1,FOSL2,JUN
CDK5 Signaling	1.36	0.0261	#NUM!	BDNF,EGR1,FOSB
HER-2 Signaling in Breast Cancer	1.36	0.0176	1	ELF4,FOS,JUN,PTGS2
MSP-RON Signaling in Macrophages Pathway	1.35	0.0252	#NUM!	FOS,JUN,PTGS2
NRF2-mediated Oxidative Stress Response	1.32	0.0169	#NUM!	DNAJB1,FOS,JUN,JUNB
Sertoli Cell Germ Cell Junction Signaling Pathway (Enhanced)	1.32	0.0169	2	FOS,FOSB,FOSL2,JUN
April Mediated Signaling	1.31	0.0476	#NUM!	FOS,JUN
B Cell Activating Factor Signaling	1.29	0.0465	#NUM!	FOS,JUN
iNOS Signaling	1.23	0.0426	#NUM!	FOS,JUN
Glucocorticoid Receptor Signaling	1.21	0.0103	#NUM!	DUSP1,FOS,Hspa1b,JUN,PTGS2,SGK1
MYC Mediated Apoptosis Signaling	1.21	0.04	#NUM!	ADRB1,BBC3
TNFR1 Signaling	1.21	0.0392	#NUM!	FOS,JUN
UVB-Induced MAPK Signaling	1.21	0.0385	#NUM!	FOS,JUN
UVC-Induced MAPK Signaling	1.21	0.0392	#NUM!	FOS,JUN
MSP-RON Signaling in Cancer Cells Pathway	1.21	0.0214	#NUM!	ELF4,FOS,JUN
Colorectal Cancer Metastasis Signaling	1.21	0.0148	2	FOS,JUN,PTGS2,RND3
Protein Kinase A Signaling	1.21	0.0122	-1.342	DUSP1,DUSP4,DUSP5,DUSP6,PTGS2
CSDE1 Signaling Pathway	1.17	0.0357	#NUM!	FOS,mir-132
IL-10 Signaling	1.17	0.0195	#NUM!	DUSP1,FOS,JUN
CD27 Signaling in Lymphocytes	1.17	0.0351	#NUM!	FOS,JUN
EGF Signaling	1.17	0.0357	#NUM!	FOS,JUN
Polyamine Regulation in Colon Cancer	1.15	0.0339	#NUM!	FOS,JUN
Ribonucleotide Reductase Signaling Pathway	1.14	0.0176	#NUM!	FOS,JUN,TIPARP
HMGB1 Signaling	1.14	0.018	#NUM!	FOS,JUN,RND3
Role of JAK2 in Hormone-like Cytokine Signaling	1.14	0.0323	#NUM!	FOS,IRS2
Gαq Signaling	1.14	0.0176	#NUM!	RGS2,RGS4,RND3
PCP (Planar Cell Polarity) Pathway	1.14	0.0333	#NUM!	JUN,JUNB
IL-2 Signaling	1.14	0.0323	#NUM!	FOS,JUN
Senescence Pathway	1.14	0.0134	0	ATF3,ELF4,GADD45G,JUN
Erythropoietin Signaling Pathway	1.1	0.017	#NUM!	FOS,IRS2,JUN
Neuroinflammation Signaling Pathway	1.1	0.0126	1	BDNF,FOS,JUN,PTGS2
Tumor Microenvironment Pathway	1.09	0.0168	#NUM!	FOS,JUN,PTGS2
IL-33 Signaling Pathway	1.07	0.0162	#NUM!	FOS,JUN,PTGS2
Pulmonary Fibrosis Idiopathic Signaling Pathway	1.07	0.0123	1	BBC3,EGR1,FOS,JUN
Oxytocin in Brain Signaling Pathway	1.06	0.0151	#NUM!	CACNA1H,PTGS2,RGS2
NOD1/2 Signaling Pathway	1.06	0.0159	#NUM!	FOS,Hspa1b,JUN
Adrenergic Receptor Signaling Pathway (Enhanced)	1.06	0.015	#NUM!	ADRB1,BDNF,CACNA1H
IL-3 Signaling	1.06	0.0253	#NUM!	FOS,JUN
IL-17 Signaling	1.06	0.016	#NUM!	FOS,JUN,PTGS2
Endothelin-1 Signaling	1.06	0.0155	#NUM!	FOS,JUN,PTGS2
Renal Cell Carcinoma Signaling	1.06	0.0253	#NUM!	FOS,JUN
Production of Nitric Oxide and Reactive Oxygen Species in Macrophages	1.06	0.0157	#NUM!	FOS,JUN,RND3
ERK5 Signaling	1.06	0.027	#NUM!	FOS,SGK1
Estrogen-Dependent Breast Cancer Signaling	1.06	0.0244	#NUM!	FOS,JUN
Role of JAK family kinases in IL-6-type Cytokine Signaling	1.06	0.0253	#NUM!	FOS,JUNB
Toll-like Receptor Signaling	1.06	0.0256	#NUM!	FOS,JUN
JAK/STAT Signaling	1.06	0.0244	#NUM!	FOS,JUN
Chemokine Signaling	1.06	0.0247	#NUM!	FOS,JUN
GPCR-Mediated Integration of Enteroendocrine Signaling Exemplified by an L Cell	1.06	0.0267	#NUM!	ADRB1,NPY2R
BEX2 Signaling Pathway	1.06	0.0244	#NUM!	BBC3,JUN
Regulation of the Epithelial Mesenchymal Transition by Growth Factors Pathway	1.06	0.0156	#NUM!	EGR1,FOS,JUN
Coronavirus Pathogenesis Pathway	1.06	0.0147	#NUM!	FOS,JUN,PTGS2
Role of MAPK Signaling in Inhibiting the Pathogenesis of Influenza	1.06	0.0253	#NUM!	JUN,PTGS2
LPS-stimulated MAPK Signaling	1.04	0.0235	#NUM!	FOS,JUN
Prostanoid Biosynthesis	1.04	0.1	#NUM!	PTGS2
IL-17A Signaling in Fibroblasts	1.03	0.023	#NUM!	FOS,JUN
PDGF Signaling	1.03	0.023	#NUM!	FOS,JUN
Multiple Sclerosis Signaling Pathway	1.01	0.0135	#NUM!	DUSP1,DUSP6,TIPARP
Ceramide Signaling	1.01	0.022	#NUM!	FOS,JUN
RANK Signaling in Osteoclasts	1.01	0.022	#NUM!	FOS,JUN
Unfolded protein response	1.01	0.0222	#NUM!	DNAJB1,Hspa1b
BMP signaling pathway	1.01	0.022	#NUM!	FST,JUN
Autophagy	1.01	0.0138	#NUM!	FOS,IRS2,JUN
ERBB Signaling	1	0.0215	#NUM!	FOS,JUN
IL-1 Signaling	0.986	0.0208	#NUM!	FOS,JUN
TGF-β Signaling	0.986	0.0208	#NUM!	FOS,JUN
Neurovascular Coupling Signaling Pathway	0.973	0.0129	#NUM!	CACNA1H,LRRC55,PTGS2
IL-12 Signaling and Production in Macrophages	0.966	0.0128	#NUM!	FOS,JUN,NFIL3
ATM Signaling	0.966	0.02	#NUM!	GADD45G,JUN
Neuropathic Pain Signaling in Dorsal Horn Neurons	0.962	0.0198	#NUM!	BDNF,FOS
Breast Cancer Regulation by Stathmin1	0.934	0.00842	0.447	ADRB1,GPR3,JUN,NPY2R,OPRK1
WNK Renal Signaling Pathway	0.931	0.0189	#NUM!	IRS2,SGK1
Wound Healing Signaling Pathway	0.911	0.0119	#NUM!	FOS,JUN,mir-132
CREB Signaling in Neurons	0.911	0.00824	-0.447	ADRB1,CACNA1H,GPR3,NPY2R,OPRK1
Hepatic Fibrosis Signaling Pathway	0.908	0.00946	2	FOS,IRS2,JUN,RND3
Role of MAPK Signaling in Promoting the Pathogenesis of Influenza	0.89	0.0175	#NUM!	JUN,PTGS2
Cardiac Hypertrophy Signaling	0.885	0.0115	#NUM!	ADRB1,JUN,RND3
FAK Signaling	0.877	0.00672	0.378	ADRB1,ELF4,FOS,GPR3,JUN,NPY2R,OPRK1
Signaling by Rho Family GTPases	0.868	0.0112	#NUM!	FOS,JUN,RND3
Renin-Angiotensin Signaling	0.858	0.0165	#NUM!	FOS,JUN
Molecular Mechanisms of Cancer	0.85	0.00889	#NUM!	BBC3,FOS,JUN,RND3
Chronic Myeloid Leukemia Signaling	0.837	0.0108	#NUM!	FOS,JUN,KLF4
Gαs Signaling	0.837	0.0159	#NUM!	ADRB1,RGS2
14-3-3-mediated Signaling	0.835	0.0157	#NUM!	FOS,JUN
Fatty Acid α-oxidation	0.834	0.0476	#NUM!	PTGS2
IL-6 Signaling	0.829	0.0155	#NUM!	FOS,JUN
P2Y Purigenic Receptor Signaling Pathway	0.81	0.015	#NUM!	FOS,JUN
Gαi Signaling	0.781	0.0143	#NUM!	OPRK1,RGS4
Insulin Receptor Signaling	0.781	0.0143	#NUM!	IRS2,SGK1
Apelin Endothelial Signaling Pathway	0.779	0.0142	#NUM!	FOS,JUN
Role of Osteoclasts in Rheumatoid Arthritis Signaling Pathway	0.765	0.00974	#NUM!	FOS,JUN,RND3
Endocannabinoid Neuronal Synapse Pathway	0.744	0.0134	#NUM!	CACNA1H,PTGS2
Dilated Cardiomyopathy Signaling Pathway	0.742	0.0133	#NUM!	ADRB1,CACNA1H
Type II Diabetes Mellitus Signaling	0.731	0.0131	#NUM!	CACNA1H,IRS2
Relaxin Signaling	0.724	0.0129	#NUM!	FOS,JUN
4-1BB Signaling in T Lymphocytes	0.678	0.0294	#NUM!	JUN
Inhibition of Angiogenesis by TSP1	0.678	0.0294	#NUM!	JUN
IL-9 Signaling	0.669	0.0286	#NUM!	IRS2
Th1 and Th2 Activation Pathway	0.664	0.0116	#NUM!	JUN,NFIL3
Cell Cycle Regulation by BTG Family Proteins	0.647	0.0263	#NUM!	BTG2
Tight Junction Signaling	0.643	0.0111	#NUM!	FOS,JUN
Acute Phase Response Signaling	0.627	0.0108	#NUM!	FOS,JUN
PI3K Signaling in B Lymphocytes	0.603	0.00677	#NUM!	ATF3,FOS,IRS2,JUN
Human Embryonic Stem Cell Pluripotency	0.583	0.00995	#NUM!	BDNF,KLF4
nNOS Signaling in Skeletal Muscle Cells	0.575	0.0208	#NUM!	CACNA1H
T Cell Receptor Signaling	0.573	0.00649	0	DUSP5,DUSP6,FOS,JUN
HIF1α Signaling	0.567	0.00962	#NUM!	Hspa1b,JUN
Dermatan Sulfate Biosynthesis (Late Stages)	0.567	0.02	#NUM!	HS3ST1
Chondroitin Sulfate Biosynthesis (Late Stages)	0.549	0.0189	#NUM!	HS3ST1
Chaperone Mediated Autophagy Signaling Pathway	0.549	0.0063	1	BBC3,DNAJB1,Hspa1b,RND3
Role of IL-17A in Arthritis	0.522	0.0175	#NUM!	PTGS2
Role of Osteoblasts, Osteoclasts and Chondrocytes in Rheumatoid Arthritis	0.521	0.00877	#NUM!	FOS,JUN
EIF2 Signaling	0.518	0.0087	#NUM!	ATF3,MYCN
Retinoic acid Mediated Apoptosis Signaling	0.515	0.0167	#NUM!	TIPARP
GADD45 Signaling	0.515	0.0167	#NUM!	GADD45G
Semaphorin Signaling in Neurons	0.514	0.0164	#NUM!	RND3
Chondroitin Sulfate Biosynthesis	0.514	0.0164	#NUM!	HS3ST1
Activation of IRF by Cytosolic Pattern Recognition Receptors	0.504	0.0154	#NUM!	JUN
Induction of Apoptosis by HIV1	0.504	0.0154	#NUM!	BBC3
AMPK Signaling	0.504	0.00826	#NUM!	ADRB1,IRS2
ERB2-ERBB3 Signaling	0.504	0.0154	#NUM!	JUN
Pyridoxal 5'-phosphate Salvage Pathway	0.504	0.0154	#NUM!	SGK1
Dermatan Sulfate Biosynthesis	0.504	0.0159	#NUM!	HS3ST1
Regulation of IL-2 Expression in Activated and Anergic T Lymphocytes	0.497	0.00649	#NUM!	FOS,JUN,TOB1
Phagosome Formation	0.496	0.00576	0	ADRB1,GPR3,NPY2R,OPRK1
Agrin Interactions at Neuromuscular Junction	0.49	0.0145	#NUM!	JUN
Role of JAK1 and JAK3 in γc Cytokine Signaling	0.49	0.0145	#NUM!	IRS2
Eicosanoid Signaling	0.487	0.0143	#NUM!	PTGS2
Growth Hormone Signaling	0.486	0.0141	#NUM!	FOS
Netrin Signaling	0.483	0.0139	#NUM!	CACNA1H
Glioma Invasiveness Signaling	0.48	0.0137	#NUM!	RND3
Hypoxia Signaling in the Cardiovascular System	0.467	0.0132	#NUM!	JUN
IL-7 Signaling Pathway	0.462	0.0128	#NUM!	JUN
CCR5 Signaling in Macrophages	0.46	0.00601	#NUM!	CACNA1H,FOS,JUN
Oxytocin Signaling Pathway	0.447	0.00709	#NUM!	FOS,PTGS2
Role of MAPK Signaling in the Pathogenesis of Influenza	0.447	0.0119	#NUM!	PTGS2
VEGF Family Ligand-Receptor Interactions	0.447	0.0119	#NUM!	FOS
Heparan Sulfate Biosynthesis (Late Stages)	0.447	0.012	#NUM!	HS3ST1
PEDF Signaling	0.447	0.0119	#NUM!	BDNF
BAG2 Signaling Pathway	0.445	0.0118	#NUM!	Hspa1b
Immunogenic Cell Death Signaling Pathway	0.43	0.0111	#NUM!	Hspa1b
Heparan Sulfate Biosynthesis	0.43	0.0111	#NUM!	HS3ST1
Actin Nucleation by ARP-WASP Complex	0.42	0.0108	#NUM!	RND3
Cardiac Hypertrophy Signaling (Enhanced)	0.418	0.00554	#NUM!	ADRB1,JUN,PTGS2
Small Cell Lung Cancer Signaling	0.415	0.0104	#NUM!	PTGS2
Death Receptor Signaling	0.415	0.0104	#NUM!	TIPARP
Salvage Pathways of Pyrimidine Ribonucleotides	0.413	0.0103	#NUM!	SGK1
DNA Methylation and Transcriptional Repression Signaling	0.412	0.0102	#NUM!	GADD45G
PKCθ Signaling in T Lymphocytes	0.406	0.00538	#NUM!	CACNA1H,FOS,JUN
Glutaminergic Receptor Signaling Pathway (Enhanced)	0.393	0.00615	#NUM!	BDNF,CACNA1H
Role of Macrophages, Fibroblasts and Endothelial Cells in Rheumatoid Arthritis	0.384	0.00602	#NUM!	FOS,JUN
Telomerase Signaling	0.384	0.00926	#NUM!	ELF4
Mitochondrial Dysfunction	0.366	0.0058	#NUM!	BBC3,CACNA1H
Regulation of Actin-based Motility by Rho	0.366	0.0087	#NUM!	RND3
Sphingosine-1-phosphate Signaling	0.359	0.00833	#NUM!	RND3
Nitric Oxide Signaling in the Cardiovascular System	0.359	0.00833	#NUM!	ADRB1
p38 MAPK Signaling	0.359	0.00833	#NUM!	DUSP1
GPCR-Mediated Nutrient Sensing in Enteroendocrine Cells	0.359	0.00847	#NUM!	CACNA1H
Th1 Pathway	0.355	0.0082	#NUM!	NFIL3
RHOA Signaling	0.354	0.00806	#NUM!	RND3
Pancreatic Adenocarcinoma Signaling	0.35	0.00794	#NUM!	PTGS2
Pathogen Induced Cytokine Storm Signaling Pathway	0.349	0.00539	#NUM!	FOS,JUN
Cachexia Signaling Pathway	0.349	0.00543	#NUM!	ADRB1,Hspa1b
G Beta Gamma Signaling	0.349	0.00775	#NUM!	CACNA1H
Gα12/13 Signaling	0.343	0.00752	#NUM!	JUN
GABA Receptor Signaling	0.343	0.00758	#NUM!	CACNA1H
Systemic Lupus Erythematosus in T Cell Signaling Pathway	0.341	0.00467	#NUM!	FOS,JUN,RND3
RAC Signaling	0.338	0.0073	#NUM!	JUN
Th2 Pathway	0.338	0.0073	#NUM!	JUN
GABAergic Receptor Signaling Pathway (Enhanced)	0.337	0.00719	#NUM!	CACNA1H
Adipogenesis pathway	0.337	0.00719	#NUM!	EGR2
Hereditary Breast Cancer Signaling	0.332	0.00704	#NUM!	GADD45G
Endocannabinoid Cancer Inhibition Pathway	0.322	0.0068	#NUM!	ATF3
NAD Signaling Pathway	0.316	0.00662	#NUM!	TIPARP
eNOS Signaling	0.307	0.00641	#NUM!	Hspa1b
Ovarian Cancer Signaling	0.305	0.00633	#NUM!	PTGS2
HOTAIR Regulatory Pathway	0.297	0.00613	#NUM!	MEX3B
Germ Cell-Sertoli Cell Junction Signaling	0.287	0.00588	#NUM!	RND3
Glioblastoma Multiforme Signaling	0.287	0.00585	#NUM!	RND3
Cardiac β-adrenergic Signaling	0.272	0.00556	#NUM!	ADRB1
MicroRNA Biogenesis Signaling Pathway	0.262	0.00535	#NUM!	DNAJB1
Natural Killer Cell Signaling	0.257	0.00505	#NUM!	Hspa1b
Synaptic Long Term Depression	0.257	0.00505	#NUM!	CACNA1H
Acetylcholine Receptor Signaling Pathway	0.257	0.00515	#NUM!	CACNA1H
Hepatic Cholestasis	0.257	0.00524	#NUM!	JUN
Gap Junction Signaling	0.257	0.00505	#NUM!	ADRB1
Regulation of the Epithelial-Mesenchymal Transition Pathway	0.257	0.00513	#NUM!	EGR1
PI3K/AKT Signaling	0.257	0.005	#NUM!	PTGS2
Adrenomedullin signaling pathway	0.257	0.00503	#NUM!	FOS
Gustation Pathway	0.255	0.00495	#NUM!	CACNA1H
SAPK/JNK Signaling	0.249	0.00398	#NUM!	DUSP4,JUN
Integrin Signaling	0.244	0.00472	#NUM!	RND3
mTOR Signaling	0.243	0.00467	#NUM!	RND3
CD28 Signaling in T Helper Cells	0.241	0.00387	#NUM!	FOS,JUN
RHOGDI Signaling	0.24	0.00455	#NUM!	RND3
Calcium Signaling	0.24	0.00455	#NUM!	CACNA1H
Thrombin Signaling	0.237	0.00444	#NUM!	RND3
Role of NFAT in Cardiac Hypertrophy	0.237	0.00446	#NUM!	CACNA1H
Orexin Signaling Pathway	0.224	0.0042	#NUM!	CACNA1H
Osteoarthritis Pathway	0.224	0.00424	#NUM!	PTGS2
Role of Osteoblasts in Rheumatoid Arthritis Signaling Pathway	0.22	0.0041	#NUM!	PTGS2
Sertoli Cell-Sertoli Cell Junction Signaling	0.22	0.00412	#NUM!	JUN
T Cell Exhaustion Signaling Pathway	0.216	0.00353	#NUM!	FOS,JUN
CDC42 Signaling	0.214	0.00347	#NUM!	FOS,JUN
Sperm Motility	0.214	0.00389	#NUM!	CACNA1H
TEC Kinase Signaling	0.214	0.00346	#NUM!	FOS,RND3
IL-4 Signaling	0.214	0.00347	#NUM!	IRS2,NFIL3
Protein Ubiquitination Pathway	0.199	0.00366	#NUM!	DNAJB1
Insulin Secretion Signaling Pathway	0.198	0.00364	#NUM!	CACNA1H
Axonal Guidance Signaling	0	0.00196	#NUM!	BDNF
Role of NFAT in Regulation of the Immune Response	0	0.00193	#NUM!	FOS,JUN
FcγRIIB Signaling in B Lymphocytes	0	0.00188	#NUM!	CACNA1H
Calcium-induced T Lymphocyte Apoptosis	0	0.00217	#NUM!	NR4A1
CTLA4 Signaling in Cytotoxic T Lymphocytes	0	0.00329	#NUM!	FOS,JUN
G Protein Signaling Mediated by Tubby	0	0.00214	#NUM!	NPY2R
Systemic Lupus Erythematosus Signaling	0	0.00187	#NUM!	FOS,JUN
Phospholipase C Signaling	0	0.000892	#NUM!	RND3
Antiproliferative Role of TOB in T Cell Signaling	0	0.00235	#NUM!	TOB1
OX40 Signaling Pathway	0	0.00209	#NUM!	JUN
B Cell Receptor Signaling	0	0.00315	#NUM!	EGR1,JUN
Synaptogenesis Signaling Pathway	0	0.00317	#NUM!	BDNF
Systemic Lupus Erythematosus in B Cell Signaling Pathway	0	0.00276	#NUM!	FOS,JUN
