## Supplementary File 5 for "RNA sequencing demonstrates *ex vivo* neocortical transcriptomic changes induced by epileptiform activity in male and female mice"

### Sheet: diseaselist (1)
	ID	Description	GeneRatio	BgRatio	pvalue	p.adjust	qvalue	geneID	Count
D011248	D011248	Pregnancy Complications	13/97	300/29876	1.78519e-11	1.57275e-08	8.88836e-09	16007/15370/14281/16477/19225/14282/16476/12064/18124/20393/18626/20525/20807	13
D018496	D018496	Hyperoxia	13/97	392/29876	4.82956e-10	2.12742e-07	1.20231e-07	19225/13653/11554/14313/12064/18109/24064/14284/15511/13805/193740/20525/17263	13
D001261	D001261	Pulmonary Atelectasis	1997-08-01	104/29876	1.83495e-09	5.38863e-07	3.04537e-07	16007/15370/14281/16477/19225/14282/18124/20525	8
D006976	D006976	Hypertension, Pulmonary	13/97	454/29876	2.84478e-09	5.4403e-07	3.07457e-07	15370/14281/19225/19252/13653/240672/18030/12064/20393/16600/384783/13805/17263	13
D002780	D002780	Cholestasis, Intrahepatic	1997-08-01	111/29876	3.08757e-09	5.4403e-07	3.07457e-07	16007/15370/14281/16477/19225/14282/18124/20525	8
D010523	D010523	Peripheral Nervous System Diseases	1997-11-01	311/29876	5.85665e-09	8.1145e-07	4.58589e-07	11838/13654/19225/13653/16476/12064/20677/15511/193740/20525/15902	11
D011297	D011297	Prenatal Exposure Delayed Effects	1997-12-01	396/29876	6.44739e-09	8.1145e-07	4.58589e-07	387150/11838/14281/14313/16476/12064/20393/18626/15511/193740/20525/15902	12
D013724	D013724	Teratoma	1997-12-01	403/29876	7.83326e-09	8.62638e-07	4.87517e-07	16007/14281/13654/12227/13653/16476/18109/16600/13805/193740/18039/17263	12
D020212	D020212	Carotid Artery Injuries	1997-11-01	326/29876	9.52829e-09	9.32714e-07	5.27121e-07	16007/15370/14281/16476/11910/18124/20393/24063/16600/20807/12475	11
D005131	D005131	Eye Injuries	1997-06-01	54/29876	2.28061e-08	2.00922e-06	1.1355e-06	15370/14281/16477/19252/13653/15902	6
D019446	D019446	Endotoxemia	1997-12-01	450/29876	2.64476e-08	2.11821e-06	1.1971e-06	15370/14281/19225/19252/13653/11554/14313/16476/11910/384783/15511/12475	12
D002340	D002340	Carotid Artery Diseases	1997-09-01	214/29876	3.47465e-08	2.41458e-06	1.36459e-06	16007/15370/19225/20393/18626/15511/15476/193740/330166	9
D003930	D003930	Diabetic Retinopathy	1997-10-01	288/29876	3.56294e-08	2.41458e-06	1.36459e-06	16007/15370/19225/11554/16476/16600/384783/20525/330166/17263	10
D012127	D012127	Respiratory Distress Syndrome, Newborn	1997-07-01	102/29876	4.38324e-08	2.75831e-06	1.55885e-06	14281/13654/19252/13653/16600/15511/193740	7
D051436	D051436	Renal Insufficiency, Chronic	1997-11-01	396/29876	6.93136e-08	4.07102e-06	2.30072e-06	387150/16007/19225/14313/16476/20393/16600/17691/15476/20515/15902	11
D003929	D003929	Diabetic Neuropathies	1997-07-01	119/29876	1.27133e-07	6.647e-06	3.75653e-06	13654/19225/67603/16476/11910/384783/20525	7
D015431	D015431	Weight Loss	1997-11-01	421/29876	1.28262e-07	6.647e-06	3.75653e-06	19225/19252/13653/11554/81489/27220/20393/384783/15511/193740/18039	11
D054990	D054990	Idiopathic Pulmonary Fibrosis	1997-09-01	266/29876	2.21698e-07	1.08509e-05	6.13236e-06	15370/16477/19225/19735/16476/14284/16600/15511/20525	9
D000014	D000014	Abnormalities, Drug-Induced	1997-10-01	357/29876	2.62008e-07	1.21489e-05	6.86592e-06	13654/19225/67603/16476/12064/22057/20677/18626/15511/11504	10
D006331	D006331	Heart Diseases	1997-11-01	475/29876	4.25506e-07	1.87435e-05	1.05929e-05	16477/19225/13653/11554/18109/16600/20677/193740/12445/20807/11504	11
D015518	D015518	Rett Syndrome	1997-08-01	211/29876	4.57054e-07	1.91745e-05	1.08364e-05	387150/15370/14281/13654/12064/18109/319520/15902	8
D020300	D020300	Intracranial Hemorrhages	1997-06-01	90/29876	5.00477e-07	2.00418e-05	1.13266e-05	387150/16600/15511/13805/193740/12475	6
D003251	D003251	Constriction, Pathologic	1997-08-01	226/29876	7.6777e-07	2.94089e-05	1.66204e-05	19225/19735/13653/11554/16476/24064/20393/11504	8
D003093	D003093	Colitis, Ulcerative	1997-10-01	423/29876	1.22328e-06	4.49046e-05	2.53777e-05	387150/16007/15370/16476/11910/15511/193740/20807/12475/23849	10
D005334	D005334	Fever	1997-07-01	168/29876	1.31703e-06	4.64122e-05	2.62297e-05	14281/19225/81489/11910/15511/193740/18039	7
D058426	D058426	Neointima	1997-10-01	441/29876	1.7768e-06	6.02061e-05	3.40253e-05	16007/19225/16476/11910/18124/20393/24063/16600/20807/12475	10
D004927	D004927	Escherichia coli Infections	1997-09-01	348/29876	2.06802e-06	6.74788e-05	3.81355e-05	16007/15370/19225/19252/14313/11910/16600/12475/15902	9
D003316	D003316	Corneal Diseases	1997-06-01	119/29876	2.58621e-06	7.85824e-05	4.44106e-05	67603/16476/24064/24063/16600/20807	6
D016535	D016535	Bronchial Hyperreactivity	1997-10-01	460/29876	2.58671e-06	7.85824e-05	4.44106e-05	19225/19735/19252/13653/16476/18030/12064/11910/108797/12475	10
D019970	D019970	Cocaine-Related Disorders	1997-07-01	189/29876	2.88289e-06	8.4661e-05	4.78459e-05	225872/14281/14282/13653/11554/12064/20807	7
D008207	D008207	Lymphatic Metastasis	1997-08-01	273/29876	3.14089e-06	8.64726e-05	4.88698e-05	14281/15936/16476/18109/20677/20439/11504/23849	8
D012131	D012131	Respiratory Insufficiency	1997-08-01	273/29876	3.14089e-06	8.64726e-05	4.88698e-05	16007/15370/14281/14282/19252/13653/18109/24064	8
D029424	D029424	Pulmonary Disease, Chronic Obstructive	1997-09-01	369/29876	3.33389e-06	8.90048e-05	5.03008e-05	15370/19225/19252/13653/16476/18109/11910/15511/20807	9
D012595	D012595	Scleroderma, Systemic	1997-07-01	198/29876	3.91927e-06	0.000101555	5.73936e-05	15370/13654/16477/13653/16476/14284/11910	7
D003925	D003925	Diabetic Angiopathies	1997-07-01	200/29876	4.18739e-06	0.000105402	5.95679e-05	387150/16007/13654/19225/13653/19736/384783	7
D012871	D012871	Skin Diseases	1997-09-01	391/29876	5.32533e-06	0.000130323	7.36515e-05	16477/19225/19252/13653/67603/16476/16600/193740/20807	9
D006949	D006949	Hyperlipidemias	1997-09-01	398/29876	6.14246e-06	0.000146257	8.26567e-05	387150/14281/19225/19252/13653/211770/16476/12064/384783	9
D020734	D020734	Parkinsonian Disorders	1997-08-01	304/29876	6.91374e-06	0.000152751	8.6327e-05	387150/15370/19225/13653/12064/20807/12475/15902	8
D007003	D007003	Hypoglycemia	1997-09-01	404/29876	6.92624e-06	0.000152751	8.6327e-05	16477/11554/16476/20393/384783/20525/12475/381677/17263	9
D020267	D020267	MPTP Poisoning	1997-07-01	216/29876	6.93536e-06	0.000152751	8.6327e-05	15370/16476/12064/20393/15511/20525/20807	7
D012892	D012892	Sleep Deprivation	1997-06-01	142/29876	7.1814e-06	0.000154312	8.72093e-05	11838/14281/14282/11554/12064/18626	6
D003424	D003424	Crohn Disease	1997-08-01	311/29876	8.1597e-06	0.000171159	9.67302e-05	16007/15370/19225/18030/11910/20393/23849/15902	8
D012516	D012516	Osteosarcoma	1997-08-01	322/29876	1.0499e-05	0.000215108	0.000121567	16007/14281/19225/14282/14313/16476/20677/15902	8
D012772	D012772	Shock, Septic	1997-09-01	443/29876	1.44267e-05	0.000286332	0.00016182	14281/19225/19252/12064/11910/17691/18626/15511/12475	9
D011552	D011552	Pseudomonas Infections	1997-08-01	338/29876	1.48956e-05	0.000286332	0.00016182	16007/19225/13653/11910/319520/15511/193740/12475	8
D018358	D018358	Neuroendocrine Tumors	1997-05-01	95/29876	1.49504e-05	0.000286332	0.00016182	16007/18109/13805/20439/17263	5
D016908	D016908	Gram-Positive Bacterial Infections	1997-05-01	97/29876	1.65441e-05	0.000310114	0.00017526	16007/19225/19252/16476/12475	5
D014517	D014517	Ureteral Obstruction	1997-09-01	452/29876	1.69087e-05	0.000310346	0.000175391	16007/19225/19735/20393/16600/13805/193740/11504/15902	9
D015448	D015448	Leukemia, B-Cell	1997-05-01	100/29876	1.91794e-05	0.000340218	0.000192274	387150/16476/11910/20677/12445	5
D018236	D018236	Carcinoma, Embryonal	1997-07-01	253/29876	1.93087e-05	0.000340218	0.000192274	14313/16476/18109/20677/15511/193740/18039	7
D055397	D055397	Ventilator-Induced Lung Injury	1997-05-01	104/29876	2.31889e-05	0.000399231	0.000225624	16007/19225/13653/11910/20393	5
D013226	D013226	Status Epilepticus	1997-06-01	175/29876	2.35641e-05	0.000399231	0.000225624	387150/19225/16476/12064/20393/23849	6
D004409	D004409	Dyskinesia, Drug-Induced	1997-04-01	52/29876	2.50801e-05	0.000416898	0.000235609	15370/14281/14282/53324	4
D014123	D014123	Toxoplasmosis	1997-08-01	368/29876	2.73528e-05	0.000442259	0.000249941	387150/13654/13653/319520/16600/15511/20807/15902	8
D013158	D013158	Splenic Diseases	1997-06-01	180/29876	2.76098e-05	0.000442259	0.000249941	14281/16477/16476/20677/13805/15902	6
D014652	D014652	Vascular Diseases	1997-07-01	272/29876	3.06728e-05	0.000482548	0.000272711	15370/14281/13653/99929/13805/20807/12475	7
D006061	D006061	Gonadal Dysgenesis, 46,XY	1997-04-01	55/29876	3.1361e-05	0.000484719	0.000273938	23882/67603/14313/24064	4
D017544	D017544	Aortic Aneurysm, Abdominal	1997-07-01	279/29876	3.60464e-05	0.000547533	0.000309437	14281/19225/13653/16476/18124/16600/12475	7
D009137	D009137	Muscular Dystrophy, Animal	1997-08-01	400/29876	4.92732e-05	0.000735758	0.000415812	14281/13654/16477/19225/67603/14313/16476/17691	8
D010026	D010026	Osteosclerosis	1997-04-01	62/29876	5.04115e-05	0.000740208	0.000418327	14281/14282/16476/14284	4
D059348	D059348	Peripheral Nerve Injuries	1997-07-01	301/29876	5.81987e-05	0.000840541	0.00047503	11838/13654/16476/12064/11910/20807/381677	7
D056151	D056151	Airway Remodeling	1997-06-01	207/29876	6.01958e-05	0.000855363	0.000483406	19225/19735/16476/12064/384783/15902	6
D009437	D009437	Neuralgia	1997-08-01	417/29876	6.59094e-05	0.000921685	0.000520888	225872/14281/19252/12064/19736/14748/12475/381677	8
D024821	D024821	Metabolic Syndrome	1997-08-01	420/29876	6.92817e-05	0.000953706	0.000538984	15370/12064/11910/20393/17691/384783/20525/12475	8
D012164	D012164	Retinal Diseases	1997-08-01	431/29876	8.29005e-05	0.00112362	0.000635011	16007/19225/16476/12064/384783/20525/20807/67434	8
D019048	D019048	Prostatic Intraepithelial Neoplasia	1997-05-01	139/29876	9.27103e-05	0.00123754	0.000699393	14281/16476/24064/11910/24063	5
D010673	D010673	Pheochromocytoma	1997-04-01	73/29876	9.5711e-05	0.00125853	0.000711254	15370/15936/24063/20525	4
D007246	D007246	Infertility	1997-08-01	446/29876	0.000104992	0.00136026	0.000768746	12227/19225/17684/13653/384783/12445/20439/12475	8
D002528	D002528	Cerebellar Neoplasms	1997-06-01	234/29876	0.000118103	0.00150796	0.000852218	12227/12064/18109/13805/20525/12445	6
D005315	D005315	Fetal Diseases	1997-05-01	148/29876	0.000124545	0.00156748	0.000885859	19225/16476/18109/20525/15902	5
D016779	D016779	Malaria, Cerebral	1997-06-01	240/29876	0.000135573	0.00168225	0.000950722	14281/16477/19225/12064/16600/12475	6
D007960	D007960	Leukocyte Disorders	1997-03-01	31/29876	0.000139602	0.00170819	0.000965377	16007/11910/16600	3
D003681	D003681	Dehydration	1997-04-01	81/29876	0.000143427	0.00171351	0.000968384	14281/19225/53324/20393	4
D011230	D011230	Precancerous Conditions	1997-08-01	467/29876	0.000143927	0.00171351	0.000968384	12227/19225/13653/16476/18109/24063/16600/12445	8
D017728	D017728	Lymphoma, Large-Cell, Anaplastic	1997-03-01	32/29876	0.000153681	0.00180524	0.00102023	16477/16476/15902	3
D015861	D015861	Retinal Neovascularization	1997-07-01	354/29876	0.000159265	0.00184621	0.00104338	16007/14281/19225/11554/13805/20439/330166	7
D054059	D054059	Coronary Occlusion	1997-03-01	33/29876	0.000168652	0.00188678	0.00106631	19225/15511/193740	3
D002546	D002546	Ischemic Attack, Transient	1997-05-01	158/29876	0.000169089	0.00188678	0.00106631	11838/19225/13653/12064/11910	5
D015464	D015464	Leukemia, Myelogenous, Chronic, BCR-ABL Positive	1997-06-01	250/29876	0.000169189	0.00188678	0.00106631	14281/16477/19252/13653/16600/15902	6
D057772	D057772	Vascular System Injuries	1997-05-01	160/29876	0.000179294	0.00197447	0.00111587	15370/20393/16600/12475/23849	5
D001997	D001997	Bronchopulmonary Dysplasia	1997-05-01	163/29876	0.000195474	0.00212608	0.00120155	13653/14313/18109/24064/13805	5
D008527	D008527	Medulloblastoma	1997-07-01	367/29876	0.000198548	0.00213318	0.00120556	12227/12064/18109/319520/13805/20525/12445	7
D059350	D059350	Chronic Pain	1997-05-01	165/29876	0.000206864	0.00219288	0.0012393	387150/14281/19252/12064/19736	5
D002779	D002779	Cholestasis	1997-06-01	260/29876	0.000209083	0.00219288	0.0012393	16007/13653/16476/384783/12475/17263	6
D006470	D006470	Hemorrhage	1997-08-01	498/29876	0.000222589	0.00230707	0.00130383	14281/19225/16600/15511/13805/193740/20525/20807	8
D002543	D002543	Cerebral Hemorrhage	1997-06-01	265/29876	0.000231632	0.0023456	0.00132561	12064/13805/193740/20525/20807/11504	6
D010212	D010212	Papilloma	1997-06-01	265/29876	0.000231632	0.0023456	0.00132561	14281/19225/16476/13805/12445/15902	6
D000858	D000858	Anovulation	1997-03-01	37/29876	0.000237931	0.00235525	0.00133106	13656/19225/13653	3
D006226	D006226	Hand Deformities	1997-03-01	37/29876	0.000237931	0.00235525	0.00133106	67603/15936/18109	3
D001859	D001859	Bone Neoplasms	1997-07-01	380/29876	0.000245322	0.00240143	0.00135716	16007/14281/19225/14313/16476/16600/11504	7
D004660	D004660	Encephalitis	1997-07-01	383/29876	0.000257286	0.0024414	0.00137975	19225/19252/11554/12064/16600/15511/12475	7
D002822	D002822	Choriocarcinoma	1997-03-01	38/29876	0.000257718	0.0024414	0.00137975	12064/18626/13805	3
D018882	D018882	Heat Stress Disorders	1997-03-01	38/29876	0.000257718	0.0024414	0.00137975	16600/15511/193740	3
D006937	D006937	Hypercholesterolemia	1997-07-01	384/29876	0.000261376	0.00244971	0.00138445	11838/14281/19252/12064/384783/13805/20525	7
D014594	D014594	Uterine Neoplasms	1997-04-01	95/29876	0.000265092	0.00245838	0.00138934	13653/12064/18626/13805	4
D008216	D008216	Lymphocytic Choriomeningitis	1997-07-01	388/29876	0.000278266	0.00252982	0.00142972	13654/13653/211770/18030/16600/12475/15902	7
D005221	D005221	Fatigue	1997-03-01	39/29876	0.000278539	0.00252982	0.00142972	11838/13653/18039	3
D013923	D013923	Thromboembolism	1997-03-01	40/29876	0.000300416	0.00262895	0.00148574	19225/15511/193740	3
D023521	D023521	Chlamydophila Infections	1997-03-01	40/29876	0.000300416	0.00262895	0.00148574	14281/19252/16476	3
D056487	D056487	Chemical and Drug Induced Liver Injury, Chronic	1997-03-01	40/29876	0.000300416	0.00262895	0.00148574	14281/11910/384783	3
D006258	D006258	Head and Neck Neoplasms	1997-05-01	179/29876	0.000301389	0.00262895	0.00148574	14281/19225/19252/16600/20525	5
D004694	D004694	Endocardial Cushion Defects	1997-04-01	99/29876	0.000310368	0.00268073	0.00151501	16476/18109/20677/13805	4
D020886	D020886	Somatosensory Disorders	1997-03-01	42/29876	0.000347429	0.00294874	0.00166647	14281/13654/13653	3
D011833	D011833	Radiation Injuries, Experimental	1997-06-01	286/29876	0.000348092	0.00294874	0.00166647	14281/19225/12064/16600/18626/13805	6
D064806	D064806	Dysbiosis	1997-05-01	186/29876	0.000359427	0.00301577	0.00170435	15370/14281/12064/11910/18626	5
D017114	D017114	Liver Failure, Acute	1997-05-01	187/29876	0.000368362	0.00306158	0.00173024	19225/13653/223775/18626/12475	5
D008104	D008104	Liver Cirrhosis, Alcoholic	1997-03-01	44/29876	0.000398935	0.00328469	0.00185633	15370/16476/19736	3
D000419	D000419	Albuminuria	1997-07-01	414/29876	0.000410702	0.00335027	0.00189339	19225/11910/20393/16600/384783/15511/20525	7
D018410	D018410	Pneumonia, Bacterial	1997-06-01	299/29876	0.000440447	0.00355995	0.00201189	15370/19225/13653/15511/193740/12475	6
D020221	D020221	Optic Nerve Injuries	1997-05-01	196/29876	0.000456539	0.00365647	0.00206644	16476/12064/11910/56405/16600	5
D049913	D049913	ACTH-Secreting Pituitary Adenoma	1997-02-01	10/29876	0.000461592	0.00366362	0.00207049	20525/17263	2
D006963	D006963	Hyperphagia	1997-05-01	197/29876	0.000467238	0.00367532	0.0020771	14281/12064/27220/18124/384783	5
D000783	D000783	Aneurysm	1997-04-01	111/29876	0.000479344	0.00373719	0.00211206	14281/18124/13805/20807	4
D006228	D006228	Hand Deformities, Congenital	1997-04-01	114/29876	0.000530133	0.00408056	0.00230612	13654/16476/24064/20525	4
D058225	D058225	Plaque, Amyloid	1997-06-01	310/29876	0.00053265	0.00408056	0.00230612	11838/13653/81489/12064/14748/18039	6
D054218	D054218	Precursor T-Cell Lymphoblastic Leukemia-Lymphoma	1997-05-01	204/29876	0.000547506	0.00415821	0.00235	15370/223775/16600/12445/15902	5
D014947	D014947	Wounds and Injuries	1997-06-01	315/29876	0.000579226	0.00436152	0.0024649	387150/19225/16476/24064/20677/12475	6
D010911	D010911	Pituitary Neoplasms	1997-05-01	207/29876	0.000584908	0.00436698	0.00246799	15370/13653/16476/15902/17263	5
D007251	D007251	Influenza, Human	1997-06-01	326/29876	0.000692829	0.00512927	0.00289879	15370/19225/18030/319520/12475/15902	6
D006319	D006319	Hearing Loss, Sensorineural	1997-06-01	330/29876	0.000738163	0.00541935	0.00306273	19225/16476/12064/20393/193740/20525	6
D001281	D001281	Atrial Fibrillation	1997-05-01	220/29876	0.00076957	0.00555731	0.0031407	19735/11554/19736/15511/193740	5
D003103	D003103	Coloboma	1997-05-01	220/29876	0.00076957	0.00555731	0.0031407	13654/14313/16476/18039/15902	5
D018365	D018365	Neoplasm, Residual	1997-02-01	13/29876	0.000795025	0.00563508	0.00318465	14281/19252	2
D055090	D055090	Tracheomalacia	1997-02-01	13/29876	0.000795025	0.00563508	0.00318465	24064/20807	2
D013375	D013375	Substance Withdrawal Syndrome	1997-05-01	222/29876	0.000801442	0.00563508	0.00318465	14281/13653/12064/19736/18626	5
D006505	D006505	Hepatitis	1997-06-01	336/29876	0.000810432	0.00563508	0.00318465	16477/19225/13653/16476/15511/12475	6
D011537	D011537	Pruritus	1997-05-01	223/29876	0.000817743	0.00563508	0.00318465	14281/16477/19225/16476/12064	5
D014718	D014718	Vesico-Ureteral Reflux	1997-04-01	128/29876	0.000818718	0.00563508	0.00318465	24064/24063/384783/20525	4
D000855	D000855	Anorexia	1997-04-01	129/29876	0.000842834	0.0057561	0.00325304	19225/12064/27220/12475	4
D020220	D020220	Facial Nerve Injuries	1997-03-01	57/29876	0.000854871	0.0057934	0.00327412	16476/12064/20807	3
D018908	D018908	Muscle Weakness	1997-06-01	340/29876	0.000861568	0.00579421	0.00327458	12227/67603/81489/18039/381677/68939	6
D002472	D002472	Cell Transformation, Viral	1997-06-01	342/29876	0.000888052	0.00592708	0.00334967	14281/16477/19225/16476/13805/20525	6
D016891	D016891	Polycystic Kidney, Autosomal Dominant	1997-05-01	231/29876	0.000957208	0.00634061	0.00358338	14281/19225/16476/12475/15902	5
D013203	D013203	Staphylococcal Infections	1997-06-01	348/29876	0.000971289	0.00638586	0.00360895	16007/16477/19252/16476/319520/12475	6
D001014	D001014	Aortic Aneurysm	1997-04-01	135/29876	0.000998161	0.00651393	0.00368133	16600/20807/11504/23849	4
D000749	D000749	Anemia, Megaloblastic	1997-02-01	15/29876	0.00106571	0.00685319	0.00387306	18109/12445	2
D012078	D012078	Renal Artery Obstruction	1997-02-01	15/29876	0.00106571	0.00685319	0.00387306	16007/11554	2
D002318	D002318	Cardiovascular Diseases	1997-06-01	360/29876	0.00115569	0.00737798	0.00416965	15370/19225/19735/13653/12064/11504	6
D001851	D001851	Bone Diseases, Metabolic	1997-06-01	362/29876	0.00118886	0.00753518	0.00425849	387150/14281/16477/16476/14284/20677	6
D007636	D007636	Keratoacanthoma	1997-02-01	16/29876	0.00121538	0.00764818	0.00432235	14281/19225	2
D065627	D065627	Familial Primary Pulmonary Hypertension	1997-03-01	65/29876	0.00125246	0.00782564	0.00442264	14281/16600/13805	3
D013978	D013978	Tibial Fractures	1997-03-01	66/29876	0.00130903	0.00810181	0.00457872	19225/12064/17263	3
D004062	D004062	DiGeorge Syndrome	1997-06-01	370/29876	0.00132893	0.00810181	0.00457872	12227/17684/18109/24064/24063/20525	6
D003043	D003043	Cocarcinogenesis	1997-04-01	146/29876	0.00133344	0.00810181	0.00457872	14281/19225/16476/24063	4
D012608	D012608	Scrapie	1997-04-01	146/29876	0.00133344	0.00810181	0.00457872	14281/19225/15511/20525	4
D051437	D051437	Renal Insufficiency	1997-05-01	250/29876	0.00135875	0.00813953	0.00460003	19225/20393/20677/20525/11504	5
D005767	D005767	Gastrointestinal Diseases	1997-04-01	147/29876	0.00136737	0.00813953	0.00460003	16007/19225/16476/12064	4
D006344	D006344	Heart Septal Defects, Atrial	1997-04-01	147/29876	0.00136737	0.00813953	0.00460003	16007/17684/16476/12445	4
D014564	D014564	Urogenital Abnormalities	1997-06-01	377/29876	0.00146156	0.00859228	0.0048559	19225/67603/12064/24064/24063/20525	6
D010302	D010302	Parkinson Disease, Secondary	1997-04-01	150/29876	0.00147275	0.00859228	0.0048559	19225/16476/12064/20393	4
D017380	D017380	Hypertrophy, Right Ventricular	1997-04-01	150/29876	0.00147275	0.00859228	0.0048559	19225/240672/16600/11504	4
D020426	D020426	Sciatic Neuropathy	1997-05-01	255/29876	0.00148244	0.00859228	0.0048559	53324/16476/12064/14748/18039	5
D017379	D017379	Hypertrophy, Left Ventricular	1997-06-01	382/29876	0.00156231	0.00899602	0.00508408	16007/11554/18109/11910/15511/20525	6
D008060	D008060	Lipodystrophy	1997-04-01	153/29876	0.00158368	0.00900141	0.00508712	13654/211770/16600/384783	4
D061205	D061205	Vascular Calcification	1997-04-01	153/29876	0.00158368	0.00900141	0.00508712	19225/20393/16600/20515	4
D002289	D002289	Carcinoma, Non-Small-Cell Lung	1997-06-01	388/29876	0.0016901	0.0095411	0.00539213	23882/19225/11910/17691/384783/231600	6
D009062	D009062	Mouth Neoplasms	1997-04-01	156/29876	0.00170029	0.0095411	0.00539213	19225/11910/16600/231600	4
D020896	D020896	Hypovolemia	1997-02-01	19/29876	0.00172096	0.00959597	0.00542314	14281/53324	2
D002312	D002312	Cardiomyopathy, Hypertrophic	1997-04-01	158/29876	0.00178126	0.00986976	0.00557787	67603/13805/20525/20807	4
D016399	D016399	Lymphoma, T-Cell	1997-06-01	393/29876	0.00180254	0.00992523	0.00560922	14281/13654/13653/16476/231600/15902	6
D020786	D020786	Hemangioma, Cavernous, Central Nervous System	1997-03-01	75/29876	0.00189136	0.0103496	0.00584907	16600/12475/11504	3
D009385	D009385	Neoplastic Processes	1997-02-01	20/29876	0.00190814	0.010377	0.00586452	12064/23849	2
D009468	D009468	Neuromuscular Diseases	1997-04-01	163/29876	0.00199534	0.0107846	0.00609491	13656/12064/74194/18039	4
D009920	D009920	Orchitis	1997-03-01	77/29876	0.00203936	0.0109553	0.00619137	14313/15511/193740	3
D002341	D002341	Carotid Artery Thrombosis	1997-03-01	78/29876	0.00211597	0.01123	0.00634658	19225/12064/16600	3
D013683	D013683	Telangiectasia, Hereditary Hemorrhagic	1997-03-01	78/29876	0.00211597	0.01123	0.00634658	19225/13805/20525	3
D003398	D003398	Craniosynostoses	1997-04-01	167/29876	0.00217894	0.0114949	0.00649631	67603/16476/24064/24063	4
D004832	D004832	Epilepsy, Absence	1997-03-01	79/29876	0.00219436	0.0115073	0.00650334	11838/16477/16476	3
D011019	D011019	Pneumonia, Mycoplasma	1997-02-01	22/29876	0.00231011	0.0120427	0.00680587	13653/11910	2
D003456	D003456	Cryptorchidism	1997-04-01	170/29876	0.00232407	0.0120442	0.00680672	24064/24063/15511/15902	4
D013851	D013851	Thinness	1997-04-01	171/29876	0.00237389	0.0122304	0.00691198	19225/27220/20807/12475	4
D000310	D000310	Adrenal Gland Neoplasms	1997-03-01	82/29876	0.00244027	0.0124993	0.00706394	15370/15936/24063	3
D044584	D044584	Carcinoma, Ductal	1997-02-01	23/29876	0.00252479	0.0127835	0.00722458	15370/19225	2
D050090	D050090	Ovotesticular Disorders of Sex Development	1997-02-01	23/29876	0.00252479	0.0127835	0.00722458	67603/24064	2
D012128	D012128	Respiratory Distress Syndrome	1997-05-01	290/29876	0.00259309	0.0130196	0.00735802	16007/19225/15511/193740/12475	5
D004487	D004487	Edema	1997-06-01	423/29876	0.00260097	0.0130196	0.00735802	19225/13653/16476/16600/13805/12475	6
D020520	D020520	Brain Infarction	1997-04-01	176/29876	0.00263406	0.0131108	0.00740953	19225/12064/56405/99929	4
D003123	D003123	Colorectal Neoplasms, Hereditary Nonpolyposis	1997-02-01	24/29876	0.0027485	0.0136035	0.007688	19225/16600	2
D017689	D017689	Polydactyly	1997-05-01	295/29876	0.0027906	0.0136738	0.00772771	67603/15936/18109/24064/24063	5
D020345	D020345	Enterocolitis, Necrotizing	1997-03-01	86/29876	0.00279374	0.0136738	0.00772771	15511/193740/15902	3
D009386	D009386	Neoplastic Syndromes, Hereditary	1997-03-01	87/29876	0.00288676	0.014051	0.00794091	14281/12227/20807	3
D009190	D009190	Myelodysplastic Syndromes	1997-05-01	299/29876	0.00295628	0.0142741	0.00806698	15370/13653/211770/18124/12475	5
D008457	D008457	Measles	1997-02-01	25/29876	0.0029812	0.0142741	0.00806698	15511/193740	2
D017719	D017719	Diabetic Foot	1997-02-01	25/29876	0.0029812	0.0142741	0.00806698	387150/20254	2
D013953	D013953	Thymus Neoplasms	1997-05-01	304/29876	0.00317325	0.0151115	0.00854025	15370/14281/12227/13653/16476	5
D017696	D017696	Myopathies, Nemaline	1997-04-01	187/29876	0.00327405	0.0155077	0.00876415	12227/81489/20807/68939	4
D017096	D017096	Prion Diseases	1997-04-01	188/29876	0.00333702	0.0156391	0.00883837	18030/15511/193740/12475	4
D002114	D002114	Calcinosis	1997-06-01	445/29876	0.00333728	0.0156391	0.00883837	14281/19225/14282/12064/15511/11504	6
D001724	D001724	Birth Weight	1997-03-01	92/29876	0.00338046	0.0157576	0.00890535	16600/384783/20525	3
D005157	D005157	Facial Pain	1997-02-01	27/29876	0.00347332	0.0159585	0.00901893	14281/13654	2
D020721	D020721	Nervous System Autoimmune Disease, Experimental	1997-02-01	27/29876	0.00347332	0.0159585	0.00901893	15511/193740	2
D009021	D009021	Morphine Dependence	1997-03-01	93/29876	0.00348499	0.0159585	0.00901893	12064/19736/18626	3
D006948	D006948	Hyperkinesis	1997-05-01	311/29876	0.00349603	0.0159585	0.00901893	12064/19736/20393/20807/330166	5
D015434	D015434	Panniculitis	1997-03-01	94/29876	0.00359149	0.0161875	0.00914832	19225/16600/20439	3
D007414	D007414	Intestinal Neoplasms	1997-06-01	452/29876	0.0036013	0.0161875	0.00914832	19225/13653/16476/20393/16600/15902	6
D010182	D010182	Pancreatic Diseases	1997-06-01	452/29876	0.0036013	0.0161875	0.00914832	13654/225631/15936/18626/11504/17263	6
D060085	D060085	Coinfection	1997-03-01	96/29876	0.00381041	0.0170405	0.00963038	11910/16600/12475	3
D015535	D015535	Arthritis, Psoriatic	1997-02-01	29/29876	0.00400066	0.0178009	0.0100601	16477/16476	2
D009069	D009069	Movement Disorders	1997-05-01	325/29876	0.00421142	0.0185853	0.0105034	15370/13654/12064/15511/193740	5
D013274	D013274	Stomach Neoplasms	1997-06-01	467/29876	0.00421913	0.0185853	0.0105034	15370/19225/14313/16600/231600/15902	6
D000026	D000026	Abortion, Habitual	1997-02-01	30/29876	0.00427739	0.0186554	0.010543	19225/18030	2
D008080	D008080	Liposarcoma	1997-02-01	30/29876	0.00427739	0.0186554	0.010543	13653/16476	2
D016481	D016481	Helicobacter Infections	1997-05-01	330/29876	0.00449056	0.0194886	0.0110139	14281/19225/16476/13805/12475	5
D007415	D007415	Intestinal Obstruction	1997-02-01	31/29876	0.00456276	0.0196087	0.0110818	19225/20807	2
D009232	D009232	Myxoma	1997-02-01	31/29876	0.00456276	0.0196087	0.0110818	14281/20807	2
D014339	D014339	Truncus Arteriosus, Persistent	1997-03-01	103/29876	0.00464001	0.0198439	0.0112147	16476/12445/15902	3
D007154	D007154	Immune System Diseases	1997-03-01	104/29876	0.00476671	0.0201301	0.0113765	16007/11910/16600	3
D001018	D001018	Aortic Diseases	1997-06-01	479/29876	0.00476733	0.0201301	0.0113765	15370/13654/19225/19735/19252/20393	6
D015658	D015658	HIV Infections	1997-04-01	208/29876	0.00477548	0.0201301	0.0113765	19252/13653/23849/15902	4
D000647	D000647	Amnesia	1997-02-01	32/29876	0.00485669	0.0201828	0.0114062	11838/14281	2
D004830	D004830	Epilepsy, Tonic-Clonic	1997-02-01	32/29876	0.00485669	0.0201828	0.0114062	14282/12064	2
D007947	D007947	Leukemia, Megakaryoblastic, Acute	1997-02-01	32/29876	0.00485669	0.0201828	0.0114062	20393/20807	2
D007006	D007006	Hypogonadism	1997-04-01	211/29876	0.00502204	0.0206907	0.0116933	11838/14281/67603/24064	4
D004915	D004915	Leukemia, Erythroblastic, Acute	1997-05-01	339/29876	0.00502589	0.0206907	0.0116933	14281/16477/13653/16476/12747	5
D014062	D014062	Tongue Neoplasms	1997-02-01	33/29876	0.00515915	0.0211405	0.0119475	19225/16600	2
D011125	D011125	Adenomatous Polyposis Coli	1997-04-01	214/29876	0.00527701	0.0215234	0.0121639	19225/13653/16476/16600	4
D007417	D007417	Intestinal Polyps	1997-03-01	109/29876	0.00543155	0.0220516	0.0124624	15370/19225/16600	3
D012891	D012891	Sleep Apnea Syndromes	1997-02-01	34/29876	0.00547006	0.0221061	0.0124932	19225/18626	2
D016849	D016849	Keratitis, Herpetic	1997-03-01	110/29876	0.00557085	0.0224106	0.0126653	387150/13653/16600	3
D006946	D006946	Hyperinsulinism	1997-05-01	350/29876	0.00573993	0.0229858	0.0129904	13653/12064/19736/384783/381677	5
D002051	D002051	Burkitt Lymphoma	1997-03-01	112/29876	0.00585585	0.0233229	0.0131809	13653/12445/15902	3
D007859	D007859	Learning Disabilities	1997-05-01	352/29876	0.00587705	0.0233229	0.0131809	11838/13654/13653/12064/381677	5
D002524	D002524	Cerebellar Ataxia	1997-04-01	223/29876	0.00609364	0.0240585	0.0135966	11838/16477/12064/18109	4
D054091	D054091	Periventricular Nodular Heterotopia	1997-02-01	36/29876	0.00611704	0.0240585	0.0135966	24063/20525	2
D007680	D007680	Kidney Neoplasms	1997-05-01	357/29876	0.00622997	0.0243938	0.0137861	12064/24064/15511/20525/23849	5
D009373	D009373	Neoplasms, Germ Cell and Embryonal	1997-03-01	115/29876	0.00629949	0.0245568	0.0138782	12227/56380/18109	3
D016180	D016180	Lentivirus Infections	1997-02-01	37/29876	0.00645298	0.0250444	0.0141538	11910/16600	2
D006338	D006338	Heart Neoplasms	1997-02-01	38/29876	0.00679717	0.0262645	0.0148433	14281/20807	2
D012175	D012175	Retinoblastoma	1997-03-01	119/29876	0.00692147	0.026628	0.0150487	12064/18109/15902	3
D000138	D000138	Acidosis	1997-03-01	120/29876	0.00708245	0.0270332	0.0152777	13654/20525/83671	3
D006345	D006345	Heart Septal Defects, Ventricular	1997-04-01	233/29876	0.00709515	0.0270332	0.0152777	17684/16476/12445/11504	4
D005158	D005158	Facial Paralysis	1997-02-01	39/29876	0.00714952	0.0270332	0.0152777	19225/80283	2
D010149	D010149	Pain, Postoperative	1997-02-01	39/29876	0.00714952	0.0270332	0.0152777	14281/67603	2
D016905	D016905	Gram-Negative Bacterial Infections	1997-03-01	121/29876	0.00724565	0.0272796	0.015417	19225/19252/12475	3
D009401	D009401	Nephrosis	1997-03-01	124/29876	0.00774858	0.0290489	0.0164169	16476/18109/13805	3
D019588	D019588	Aging, Premature	1997-04-01	240/29876	0.00785742	0.0292869	0.0165514	19225/223775/18626/20807	4
D053098	D053098	Familial Hypophosphatemic Rickets	1997-02-01	41/29876	0.00787855	0.0292869	0.0165514	13653/20515	2
D000755	D000755	Anemia, Sickle Cell	1997-03-01	126/29876	0.00809505	0.0299653	0.0169348	15370/11910/18626	3
D010787	D010787	Photosensitivity Disorders	1997-02-01	42/29876	0.0082551	0.030113	0.0170183	16477/19225	2
D018630	D018630	Vitreoretinopathy, Proliferative	1997-02-01	42/29876	0.0082551	0.030113	0.0170183	19225/16476	2
D023903	D023903	Coronary Restenosis	1997-02-01	42/29876	0.0082551	0.030113	0.0170183	15370/13653	2
D004938	D004938	Esophageal Neoplasms	1997-03-01	127/29876	0.00827167	0.030113	0.0170183	19225/16600/17263	3
D002828	D002828	Choristoma	1997-05-01	385/29876	0.0084861	0.0307665	0.0173876	12227/19225/225631/14313/15902	5
D006335	D006335	Heart Injuries	1997-03-01	129/29876	0.00863167	0.0310561	0.0175513	16007/12064/12445	3
D001748	D001748	Urinary Bladder Neck Obstruction	1997-02-01	43/29876	0.00863962	0.0310561	0.0175513	19225/20525	2
D000707	D000707	Anaphylaxis	1997-04-01	247/29876	0.00867173	0.0310561	0.0175513	15370/19252/20393/15902	4
D003643	D003643	Death	1997-03-01	130/29876	0.00881508	0.0314356	0.0177658	19225/11554/16600	3
D001424	D001424	Bacterial Infections	1997-05-01	389/29876	0.00884908	0.0314356	0.0177658	19225/11554/319520/12445/15902	5
D009134	D009134	Muscular Atrophy, Spinal	1997-04-01	249/29876	0.00891414	0.0315396	0.0178245	12064/18626/15511/18039	4
D004719	D004719	Endomyocardial Fibrosis	1997-03-01	131/29876	0.00900076	0.0317187	0.0179257	387150/11554/11910	3
D005354	D005354	Fibrosarcoma	1997-04-01	251/29876	0.00916095	0.0321546	0.0181721	16477/16476/15511/17263	4
D061085	D061085	Agenesis of Corpus Callosum	1997-04-01	254/29876	0.00953946	0.0333503	0.0188478	16007/24064/24063/15902	4
D011123	D011123	Polyploidy	1997-04-01	256/29876	0.00979738	0.0341166	0.0192809	19225/18626/12445/15902	4
D018487	D018487	Ventricular Dysfunction, Left	1997-05-01	400/29876	0.00990248	0.0342886	0.0193781	19225/11554/20807/12475/11504	5
D007035	D007035	Hypothermia	1997-04-01	257/29876	0.00992802	0.0342886	0.0193781	14281/19225/11554/15511	4
D007642	D007642	Keratosis	1997-03-01	136/29876	0.00996354	0.0342886	0.0193781	14281/16476/11910	3
D009196	D009196	Myeloproliferative Disorders	1997-04-01	259/29876	0.0101927	0.0349407	0.0197467	15370/16477/18124/15902	4
D013118	D013118	Spinal Cord Diseases	1997-02-01	47/29876	0.0102561	0.0350219	0.0197925	226180/18039	2
D013576	D013576	Syndactyly	1997-04-01	260/29876	0.0103267	0.0351268	0.0198518	67603/18109/24064/20525	4
D018353	D018353	Rhabdoviridae Infections	1997-03-01	141/29876	0.0109841	0.0372191	0.0210343	19225/241528/12475	3
D004613	D004613	Ellis-Van Creveld Syndrome	1997-02-01	49/29876	0.0111107	0.0373609	0.0211144	67603/24064	2
D020803	D020803	Encephalitis, Herpes Simplex	1997-02-01	49/29876	0.0111107	0.0373609	0.0211144	16477/11910	2
D017206	D017206	Strongylida Infections	1997-04-01	266/29876	0.011155	0.0373671	0.0211179	14281/16477/240672/15902	4
D007619	D007619	Kartagener Syndrome	1997-02-01	50/29876	0.0115494	0.038252	0.021618	15511/193740	2
D011180	D011180	Postmortem Changes	1997-02-01	50/29876	0.0115494	0.038252	0.021618	19252/12064	2
D059445	D059445	Anhedonia	1997-02-01	50/29876	0.0115494	0.038252	0.021618	14281/12064	2
D010243	D010243	Paralysis	1997-03-01	144/29876	0.0116243	0.038356	0.0216768	13654/12064/12475	3
D007022	D007022	Hypotension	1997-03-01	145/29876	0.0118425	0.0389299	0.0220011	19252/16600/13805	3
D003970	D003970	Diastema	1997-02-01	51/29876	0.0119956	0.0389969	0.022039	24064/24063	2
D006073	D006073	Gout	1997-02-01	51/29876	0.0119956	0.0389969	0.022039	19225/12475	2
D011087	D011087	Polycythemia Vera	1997-02-01	51/29876	0.0119956	0.0389969	0.022039	24064/24063	2
D011832	D011832	Radiation Injuries	1997-03-01	146/29876	0.0120629	0.0390715	0.0220811	16600/15511/193740	3
D014802	D014802	Vitamin A Deficiency	1997-03-01	147/29876	0.0122858	0.0396475	0.0224067	67603/24063/12445	3
D013276	D013276	Stomach Ulcer	1997-02-01	52/29876	0.0124493	0.0400287	0.0226221	19225/15511	2
D011254	D011254	Pregnancy in Diabetics	1997-03-01	148/29876	0.0125109	0.0400805	0.0226514	16476/20525/12445	3
D007945	D007945	Leukemia, Lymphoid	1997-02-01	53/29876	0.0129104	0.0409504	0.023143	16477/16476	2
D010547	D010547	Persistent Fetal Circulation Syndrome	1997-02-01	53/29876	0.0129104	0.0409504	0.023143	24064/15902	2
D005183	D005183	Failure to Thrive	1997-03-01	150/29876	0.0129684	0.0409504	0.023143	225631/20807/18039	3
D009503	D009503	Neutropenia	1997-03-01	150/29876	0.0129684	0.0409504	0.023143	16600/12445/20515	3
D001006	D001006	Anus, Imperforate	1997-02-01	54/29876	0.0133789	0.0420959	0.0237904	19225/193740	2
D010922	D010922	Placenta Diseases	1997-03-01	152/29876	0.0134353	0.0421229	0.0238056	13805/20525/20515	3
D013290	D013290	Streptococcal Infections	1997-03-01	153/29876	0.0136724	0.0427141	0.0241397	19225/15511/193740	3
D043183	D043183	Irritable Bowel Syndrome	1997-02-01	55/29876	0.0138547	0.0431308	0.0243753	12064/15511	2
D010009	D010009	Osteochondrodysplasias	1997-04-01	286/29876	0.0142214	0.0441165	0.0249323	24064/11910/24063/12445	4
D066263	D066263	Protein Aggregation, Pathological	1997-05-01	441/29876	0.0145864	0.0450899	0.0254824	387150/16476/193740/20525/83671	5
D016649	D016649	Primary Ovarian Insufficiency	1997-03-01	157/29876	0.0146443	0.0451107	0.0254942	19252/16600/18626	3
D018288	D018288	Carcinoma, Small Cell	1997-02-01	57/29876	0.0148281	0.0455176	0.0257242	19225/20677	2
D004756	D004756	Enterobacteriaceae Infections	1997-04-01	294/29876	0.0155836	0.0476708	0.026941	18030/18124/16600/15902	4
D001117	D001117	Arenaviridae Infections	1997-03-01	161/29876	0.0156546	0.0477221	0.02697	15370/18030/15902	3
D064129	D064129	Prostatic Neoplasms, Castration-Resistant	1997-02-01	59/29876	0.0158301	0.0480908	0.0271784	18109/24064	2
D010518	D010518	Periodontitis	1997-03-01	162/29876	0.0159131	0.0481768	0.027227	15370/14281/12064	3
D008586	D008586	Meningitis, Pneumococcal	1997-02-01	60/29876	0.0163418	0.0493051	0.0278646	12064/12475	2
D004108	D004108	Dilatation, Pathologic	1997-03-01	164/29876	0.0164374	0.0494245	0.0279321	14281/13653/20807	3
